# 19S proteasome loss causes monopolar spindles through ubiquitin-independent KIF11 degradation

**DOI:** 10.1101/2025.01.08.632038

**Authors:** Océane Marescal, Iain M. Cheeseman

**Affiliations:** Whitehead Institute for Biomedical Research, Cambridge, MA 02142; Department of Biology, Massachusetts Institute of Technology, Cambridge, MA 02142

## Abstract

To direct regulated protein degradation, the 26S proteasome recognizes ubiquitinated substrates through its 19S particle and then degrades them in the 20S enzymatic core. Despite this close interdependency between proteasome subunits, we demonstrate that knockouts from different proteasome subcomplexes result in distinct highly cellular phenotypes. In particular, depletion of 19S PSMD lid proteins, but not that of other proteasome subunits, prevents bipolar spindle assembly during mitosis, resulting in a mitotic arrest. We find that the monopolar spindle phenotype is caused by ubiquitin-independent proteasomal degradation of the motor protein KIF11 upon loss of 19S proteins. Thus, negative regulation of 20S-mediated proteasome degradation is essential for mitotic progression and 19S and 20S proteasome components can function independently outside of the canonical 26S structure. This work reveals a role for the proteasome in spindle formation and identifies the effects of ubiquitin-independent degradation on cell cycle control.
