## Supplemental Table 4 for "19S proteasome loss causes monopolar spindles through ubiquitin-independent KIF11 degradation"

### Sheet: Sheet1
CRISPR knockout guides
Gene	Guide sequence
PSMD1	ggatcagcctatcaggaagg
PSMD2	cctgtggaatgatagcagta
PSMD3	ggccagcatcaaccacgaga
PSMD4	ggcaagatcaccttctgcac
PSMD6	TCGCGATGCAATGATGGCAA
PSMD7	TACAGAAGCGTACATTTCAG
PSMD8	ccaatggagcatcctacgca
PSMD11	ggaagcagctacagggcagg
PSMD12	actctacgaatggttaccga
PSMD13	tcgtgtagagctcctccaga
PSMD14	ggagttccaatggaagttat
PSMA1	ccatattggtatctcaattg
PSMA6	gcttctaccaacatgtcccg
PSMB1	agagactccttcaaggctgg
PSMB5	cctgctaggcaccatggctg
PSMB7	tggcacgaccatcgctgggg
PSMC2	actgttgggtcaatcttagg
PSMC4	gtgatgtacgcggacatcgg
PSMC6	tgactacactaactatcatg
ADRM1	acgtgctgaagttcaaggca
USP14	gaatacagatgaacctccaa
UCH37	aagtacacaacagtttcgcc
KIF11	gaagttagtgtacgaactgg
SAS6	CCACCAACTAGTCCCGTTGC
PLK4	AGAGCTGAGTCCATTCACAC
TIDE primer sequences
Gene	Forward	Reverse
PSMD1	gtgaacattctggggaaaaggcag	gcccagccctggcttcaatc
PSMD2	ccttggggctgtcacaaggg	cccagagcctgcgtcagg
PSMD3	gcctggtggcaggttcctgtaatc	gcaagcaagacaggtaacacctcc
PSMD6	cgtgggcagactttgacttgag	ctgaaaagcctatccctgggcag
PSMD7	ggctgtgttgactctaatgtccttg	cagcgtctcaactgtcgcac
PSMD8	ccacagggaccaagctgacc	gctgggatgagcaggcacag
PSMD11	cgttgggtcagtttcttaagtggg	cagggtctagtctgaacttgtggg
PSMD12	ccgtgataagatacccaattcccag	ccgtttcgccttttgcctctg
PSMD13	gagcatttccggcagccatc	ccgtgcaaccagctgcag
PSMD14	gatgctcctgcagtggacacag	caggtaatttgtatggagtacggtgc
PSMA1	caaggttcagccacagttggtc	ccctgcagtatccagtattgagc
PSMA6	ctcactccaccacccccttagg	ggcttcgagtgcctgtgtgg
PSMB1	ggtttctgtaggacacgtctgcc	caccatctctctctgtgttctccc
PSMB5	gatgtgctgggtttggattgatgc	cacctcctgggttcaagcaattctc
PSMB7	gcagtcgctcctgaaagacgg	gctccaccagttggaggcttc
PSMC2	ctcccctccctcctcaaagg	cagccaccaacatcactgtatgtgac
PSMC4	gcctcagtggccctccacaag	cattaactgctcactatcaccggg
PSMC6	gctgcctcaagctttgtgtgttag	cctctcttaattcccggatctgttctg
ADRM1	ctggcttctctgccttgtggag	ctctagacccaaaagacgctctgc
qPCR primer sequences
Gene	Forward	Reverse
DYNC1H1	cgctcaaagaggacgtcgg	cggagctgagaagacacggg
KIF11 endogenous	ggaagaggatcccttggctgg	cactcctctcttgttacggggatc
GFP only	cagtttagaggtacttgtgctgacctg	cgaggtcaggagatcgagaccatc
GFP-KIF11	ggcatggacgagctgtacaagtc	gaatttggctgcgacgccatc
GAPDH	tcggagtcaacggatttggt	ttcccgttctcagccttgac
