## Supplemental Table 5 for "19S proteasome loss causes monopolar spindles through ubiquitin-independent KIF11 degradation"

### Sheet: Sheet1
Primaries	company	dilution	Identifier	Animal
α-tubulin	Sigma-Aldrich	1 to 1000 (IF), 1 to 4000 (WB)	CAT#: T9026-.5ML; RRID: AB_477593	mouse monoclonal
Anti-centromere Antibodies (ACA)	Antibodies, Inc.	1 to 100 (IF)	CAT#: 15-234-0001	Human
PSMD1	abcam	1 to 10000 (WB)	ab140682, Lot: GR285203-34	Rabbit polyclonal
PSMB7	Proteintech	1 to 1000 (WB)	Catalog Number: 30283-I-AP	Rabbit polyclonal
β-actin (HRP conjugated)	Santa Cruz Biotechnology	1 to 5000 (WB)	sc-47778 HRP, Lot # G2523	mouse monoclonal
MDM2	Cell Signaling Technology	1 to 1000 (WB)	D1V2Z, Lot: 4	Rabbit monoclonal
GFP	Roche	1 to 5000 (WB)	Catalog Number: 11814460001	mouse monoclonal
GAPDH	Santa Cruz Biotechnology	1 to 5000 (WB)	sc-47724, Lot # H2521	mouse monoclonal
Eg5/KIF11	abcam	1:500 (IF), 1 to 10000 (WB)	ab181981, Lot: 1089778-1	Rabbit monoclonal
centrin2	Cheeseman Lab (McKinley and Cheeseman, 2017)	1:12000 (IF)	NA	Rabbit polyclonal
GFP-Booster ATTO 488	Chromotek	1:200 (IF)	gba488-100, lot: 90401001AT1-06	VHH nanobody
Ubiquitin (P4D1)	Santa Cruz Biotechnology	1:200 (WB)	sc-8017, Lot # F2821	mouse monoclonal
GFP nanobody	Cheeseman Lab	50 µg/300µl (IP)	NA	VHH nanobody
